# Hybrid incompatibility emerges at the one-cell stage in interspecies *Caenorhabditis* embryos

**DOI:** 10.1101/2024.10.19.619171

**Authors:** Jessica Bloom, Rebecca Green, Arshad Desai, Karen Oegema, Scott A. Rifkin

**Author notes:** Lead Contact: Scott A. Rifkin. Corresponding authors: Scott A. Rifkin, Rebecca Green, Karen Oegema.

## Abstract

Intrinsic reproductive isolation occurs when genetic divergence between populations disrupts hybrid development, preventing gene flow and enforcing speciation.^1–4^ Over the past two decades, researchers have identified molecular mechanisms underlying a few dozen cases of hybrid incompatibility in animals.^5^ Much of this work has focused on mismatches in zygotic gene regulation,^6–11^ but other mechanisms have also emerged, including symbiont-driven incompatibilities,^12^ nucleoporin mismatches affecting nuclear-cytoplasmic transport,^13^ and divergence in centromeric or heterochromatic regions and their regulatory proteins which can lead to the inability of the oocyte cytoplasm to segregate sperm-derived chromosomes.^14–19^ Since studies to date have focused on a limited number of species, uncovering mechanisms across diverse taxa will be important to understanding broader patterns of hybrid incompatibility.

Here, we investigate the mechanistic basis of hybrid incompatibility in *Caenorhabditis* nematodes by leveraging the ability of *C. brenneri* females to produce embryos after mating with males from several other species. We find that incompatibilities emerge between fertilization and the onset of zygotic transcription, which begins at the 4-cell stage.^20–23^ In *Caenorhabditis* embryos, as in many animals,^24,25^ sperm deliver chromatin and centrioles into the oocyte.^26–29^ After remaining quiescent during oocyte meiosis, the sperm chromatin acquires a nuclear envelope, and centrioles initiate centrosome formation.^30–32^ Centrosomes remain tethered to the sperm pronucleus, which positions them near the cortex to establish anterior-posterior polarity.^33,34^ We identify two key processes that are destabilized in hybrids: (1) the ability of oocytes to control sperm-derived pronuclear expansion, and (2) successful polar body formation. When sperm pronuclear expansion is delayed, centrosomes detach, which leads to defects in polarity establishment. Hybrid embryos typically experience one or more stochastic failures of early developmental events that accumulate and eventually kill them.
