## Supplemental Table S1 for "Hybrid incompatibility emerges at the one-cell stage in interspecies *Caenorhabditis* embryos"

### Sheet: All Scored Embryos
Embryo Type	Female x Male	blinded image name	embryo_name	Embryo Aspect Ratio	Irregular Polar Body	P0 Uneven Nuclear Size	Pronuclei Fail to Meet	Mis-shappen Nuclei	Abnormal Pronuclei Movement	Centrosome Detachment	Centrosome Positioning Defect (PNM)	Cytoplasmic Clearings	Spindle Orientation Defects	Cytokinesis Failure at 4-Cell Stage	Excess Contractility	Rounded 2-Cell Junction	Even 2-Cells	Split Nucleus 2-Cell	Cytokinesis Failure 2-Cell	4-Cell Stage Cross-Eyed	4-Cell Stage Polarity Defect	par-2(RNAi)-like Spindle-Orientation	par-6(RNAi)-like Spindle-Orientation
Parental	C. brenneri x C. brenneri	BGTKDQDRNMMAEJCBHAKILTJGW.tif	ehep30322_lkc28emb7.tif	0.6	0	0	0	0	0	0	0	0	0	0	0	0	0	0	0	0	0	0	0
Parental	C. brenneri x C. brenneri	BHJTTRZVOXWLCYRUKMEFWAWFA.tif	ehep30322_lkc28emb9.tif	0.54	0	0	0	0	0	0	0	0	0	0	0	0	0	0	0	0	0	0	0
Parental	C. brenneri x C. brenneri	CAEUJCPCCJUPUNYZMOMQOBLJS.tif	ehep30322_lkc28emb6.tif	0.58	0	0	0	0	0	0	0	0	0	0	0	0	0	0	0	0	0	0	0
Parental	C. brenneri x C. brenneri	CBKTYRCSUHFKIRGGSJLAOARGF.tif	EHEP21422_LKC28emb3.tif	0.53	0	0	0	0	1		0	0	0	0	0	0	0	0	0	0	0	0	0
Parental	C. brenneri x C. brenneri	CVLDSWEKYDRHMNLOTOQKWBGNY.tif	eepi24124_lkc28emb3.tif	0.7	NS	NS	0	NS	NS	NS	NS	NS	0	0	0	0	0	0	0	0	0	0	0
Parental	C. brenneri x C. brenneri	FMTBFSMQBQHPQKNCOWGAEEHFQ.tif	ehep30322_lkc28emb4.tif	0.52	NS	NS	NS	NS	NS	NS	NS	NS	NS	0	0	0	0	0	0	0	0	0	0
Parental	C. brenneri x C. brenneri	GAVPDKDVQJWFWXEPQMHJBMZBN.tif	EHEP21422_5_LKC28emb4.tif	0.62	NS	NS	NS	NS	NS	NS	NS	0	0	0	0	0	0	0	0	0	0	0	0
Parental	C. brenneri x C. brenneri	GCUPBVZFOKYPEYBIHMANLJNHZ.tif	ehep30322_lkc28emb8.tif	0.54	1	1	0	0	1	NS	1	1	1	NS	0	0	0	1	1	NS	NS	0	0
Parental	C. brenneri x C. brenneri	GMDOQRAMRAEOHCJSTWHSJFGSY.tif	eepi24124_lkc28emb2.tif	0.56	NS	NS	NS	NS	NS	0	0	0	0	0	0	0	0	0	0	0	0	0	0
Parental	C. brenneri x C. brenneri	JHZLVAITXCZRRYPGWYAJCSHJW.tif	ehep02322_LKC28emb2.tif	0.57	0	0	0	0	0	0	0	0	0	0	0	0	0	0	0	1	0	0	0
Parental	C. brenneri x C. brenneri	KYYDKUYLNWUNLZEICNPKJTHOM.tif	EHEP21422_5_LKC28emb6.tif	0.62	NS	NS	NS	NS	NS	NS	NS	0	0	0	0	0	0	0	0	0	0	0	0
Parental	C. brenneri x C. brenneri	NPZLTRJMUGEVHVQWTKYMATJRQ.tif	eepi19224_lkc28emb4.tif	0.54	NS	NS	NS	NS	NS	NS	NS	NS	NS	0	0	0	0	0	0	0	0	0	0
Parental	C. brenneri x C. brenneri	OGLFRJABCOYATTYEVQHBWYSKJ.tif	eepi24124_lkc28emb1.tif	0.57	0	0	0	0	1	0	0	0	0	0	0	0	0	0	0	0	0	0	0
Parental	C. brenneri x C. brenneri	QTPUPSBTKGBQPSQMOTZPAWLBZ.tif	EHEP21422_5_LKC28emb5.tif	0.57	NS	NS	NS	NS	NS	NS	NS	NS	NS	0	0	0	0	0	0	0	0	0	0
Parental	C. brenneri x C. brenneri	QXJRWNRRAQLJDQOLIWQHLYWAK.tif	EHEP21422_LKC28emb2.tif	0.62	0	0	0	1	0	0	0	0	0	0	0	1	0	0	0	0	0	0	0
Parental	C. brenneri x C. brenneri	RTGDDSATFXFZZFMUMQYTSRKSM.tif	ehep30322_lkc28emb1.tif	0.51	0	NS	NS	NS	NS	NS	NS	0	0	0	0	0	0	0	0	0	0	0	0
Parental	C. brenneri x C. brenneri	SZJZZWRPEYFYECHVIYSWIWMEB.tif	EHEP20422_LKC28emb1.tif	0.58	0	1	0	0	1	0	1	0	0	0	0	0	0	0	0	1	0	0	0
Parental	C. brenneri x C. brenneri	UTUZOQHJOCXLUHCBOCFHDVWNR.tif	eepi19224_lkc28emb1.tif	0.53	0	0	0	0	0	0	0	0	0	0	0	0	0	0	0	0	0	0	0
Parental	C. brenneri x C. brenneri	UZQZFNITTHSUKGHWNKGKQGMHH.tif	eepi19224_lkc28emb3.tif	0.65	NS	0	0	0	0	0	0	0	0	0	0	0	0	0	0	0	0	0	0
Parental	C. brenneri x C. brenneri	XGSPMQQCJCCHLUHWZRYOBNZCR.tif	eepi19224_lkc28emb2.tif	0.56	0	NS	NS	NS	NS	NS	NS	0	0	0	0	0	0	0	0	0	0	0	0
Parental	C. brenneri x C. brenneri	XNRDYDWPBWFSARBVGWHEAJIGE.tif	ehep30322_lkc28emb3.tif	0.54	0	1	0	1	1	0	0	0	0	0	0	0	0	0	0	0	0	0	0
Parental	C. brenneri x C. brenneri	YHXQRUHXMYCFYLZROAHDSOKQR.tif	ehep02322_LKC28emb1.tif	0.6	0	0	0	0	0	0	0	0	0	0	0	0	0	0	0	0	0	0	0
Parental	C. brenneri x C. brenneri	EECDIQWBXTWQMXCRKLEVASOVO.tif	ehep27524_lkc28emb1.tif	0.55	NS	NS	NS	NS	NS	NS	NS	NS	0	0	0	0	0	0	0	0	0	0	0
Parental	C. brenneri x C. brenneri	LPSWFUSWDEUKBDLFIWQWEVUVF.tif	eepi05624_lkc28emb2.tif	0.59	1	1	0	1	1	0	0	0	0	0	1	1	1	0	0	0	0	0	0
Parental	C. brenneri x C. brenneri	MVKZWRFSMANYTYOHGWVUVMTVD.tif	ehep27524_lkc28emb3.tif	0.53	0	0	0	0	0	0	0	0	0	0	0	0	0	0	0	0	0	NS	NS
Parental	C. brenneri x C. brenneri	NJTRVBIGEAUPUXOPFCYFHTDWA.tif	eepi05624_lkc28emb1.tif	0.55	0	0	0	0	0	0	0	0	0	0	0	0	0	0	0	0	0	0	0
Parental	C. brenneri x C. brenneri	OVUKEKPWUUAACAYPEGHRLCAJF.tif	ehep27524_lkc28emb6.tif	0.65	0	0	0	0	0	0	0	0	0	0	0	1	1	0	0	0	0	0	0
Parental	C. brenneri x C. brenneri	QYMZCLQQEZXWIGODRDJBLAFFU.tif	ehep27524_lkc28emb2.tif	0.57	0	NS	NS	NS	NS	NS	NS	0	0	0	0	0	0	0	0	0	0	0	0
Parental	C. brenneri x C. brenneri	SPSVNGQNAJYROVZOVQVLXIHHB.tif	ehep27524_lkc28emb4.tif	0.58	0	0	0	0	0	0	0	0	0	0	0	0	0	0	0	0	0	0	0
Parental	C. brenneri x C. brenneri	XGMVVTQVALDZZTCHVARVRMSHF.tif	ehep27524_lkc28emb5.tif	0.62	0	0	0	0	0	0	0	0	0	0	0	1	1	0	0	1	0	0	0
Parental	C. elegans fog-2(q71) x C. elegans fog-2(q71)	DVLHBAPFNGUGVUMBDCIVWETTT.tif	JK574_23222emb2.tif	0.57	0	0	0	0	0	0	0	0	0	0	0	0	0	0	0	0	0	0	0
Parental	C. elegans fog-2(q71) x C. elegans fog-2(q71)	EBNMBKWPSGCPMIOTXCGDGYAWC.tif	ehep04322_jk574emb1.tif	0.64	0	0	0	0	0	0	0	0	0	0	0	0	0	0	0	0	1	0	0
Parental	C. elegans fog-2(q71) x C. elegans fog-2(q71)	GFKMHSMKFEAKVQBMZPBYWCEUM.tif	JK574_23222emb1.tif	0.57	NS	NS	NS	NS	NS	NS	NS	0	0	0	0	0	0	0	0	0	0	0	0
Parental	C. elegans fog-2(q71) x C. elegans fog-2(q71)	OUMNXFBURPBYRZWIZIZZRRWTX.tif	ehep141123_jk574emb2.tif	0.56	0	0	0	0	0	0	0	0	0	0	0	0	0	0	0	0	0	0	0
Parental	C. elegans fog-2(q71) x C. elegans fog-2(q71)	PJLBXUQACCQMVHDEJTDNJSQXE.tif	ehep271123_jk574emb1.tif	0.57	0	0	0	0	0	0	0	0	0	0	0	0	0	0	0	0	0	0	0
Parental	C. elegans fog-2(q71) x C. elegans fog-2(q71)	PNMJOZGYJGDQWIBARDRIYQWBK.tif	ehep141123_jk574emb3.tif	0.51	0	0	0	0	0	0	0	0	0	0	0	0	0	0	0	0	0	0	0
Parental	C. elegans fog-2(q71) x C. elegans fog-2(q71)	TCILVVFAZGVSZHPLAFZZPKRQZ.tif_1	ehep04324_jk574emb3.tif	0.63	1	1	0	0	1	1	0	0	0	0	0	0	0	0	0	0	1	1	0
Parental	C. elegans fog-2(q71) x C. elegans fog-2(q71)	TCILVVFAZGVSZHPLAFZZPKRQZ.tif_2	ehep04324_jk574emb3-2.tif	0.61	0	1	0	0	0	0	0	0	0	0	0	0	0	0	0	1	0	0	0
Parental	C. elegans fog-2(q71) x C. elegans fog-2(q71)	TCILVVFAZGVSZHPLAFZZPKRQZ.tif_3	ehep04324_jk574emb3-3.tif	0.59	0	0	0	0	0	0	0	1	0	0	0	0	0	0	0	1	0	0	0
Parental	C. elegans fog-2(q71) x C. elegans fog-2(q71)	UBQYPHXUJMNGLEBOMZQNZPOQA.tif	JK574_23222emb4.tif	0.52	0	NS	NS	NS	NS	NS	NS	NS	NS	0	1	0	0	0	0	0	0	0	0
Parental	C. elegans fog-2(q71) x C. elegans fog-2(q71)	UXNKLCFIUSHBGVFFRZWPKICHT.tif	ehep141123_jk574emb1.tif	0.56	0	0	0	0	0	0	0	0	0	0	0	0	0	0	0	0	0	0	0
Parental	C. elegans fog-2(q71) x C. elegans fog-2(q71)	YRJEDMCRSMBUCULAHLNRNOSDB.tif	ehep04322_jk574emb2.tif	0.6	NS	NS	NS	NS	NS	NS	NS	NS	NS	0	0	0	0	0	0	0	0	0	0
Parental	C. elegans fog-2(q71) x C. elegans fog-2(q71)	KSVNQLQUSTGDHBQWTLCRQJWHO.tif	eepi05624_jk574emb3.tif	0.61	1	1	0	0	0	0	0	0	0	0	0	0	0	0	0	0	0	0	0
Parental	C. elegans fog-2(q71) x C. elegans fog-2(q71)	YNDMPNQXRUOMAQXJSAVFGDMZI.tif	eepi05624_jk574emb1.tif	0.66	0	0	0	0	0	0	0	0	0	0	0	0	0	0	0	0	0	0	0
Parental	C. elegans fog-2(q71) x C. elegans fog-2(q71)	ZYFDCXHLAWAULFSQNJEYFZWFX.tif	eepi05624_jk574emb2.tif	0.56	NS	NS	NS	NS	NS	NS	NS	NS	NS	0	0	0	0	0	0	0	0	0	0
Parental	C. remanei x C. remanei	BOLEMTYANIZPSAXXDRVBDRZDQ.tif	eepi06524_em464emb1.tif	0.54	0	1	0	0	0	0	0	0	0	0	0	0	0	0	0	0	0	0	0
Parental	C. remanei x C. remanei	IQACFPNUZKWFCILVSVFTTFQFT.tif	eepi06524_em464emb2.tif	0.51	0	1	0	0	0	0	0	0	0	0	0	1	0	0	0	0	0	0	0
Parental	C. remanei x C. remanei	MAQFNDMJOZKXJLCNNVILHTZHX.tif	eepi06524_em464emb8.tif	0.6	NS	0	0	0	0	0	0	0	0	0	0	0	0	0	0	0	0	0	0
Parental	C. remanei x C. remanei	MGAFTNRQXWBAZITYNTDFGSLIR.tif	eepi06524_em464emb10.tif	0.54	0	0	0	0	0	0	0	0	0	0	0	1	0	0	0	0	0	0	0
Parental	C. remanei x C. remanei	MXRQGSFWJMIHYRBDALFJQQQAF.tif	eepi06524_em464emb12.tif	0.55	NS	0	0	NS	NS	NS	0	0	0	0	0	0	0	0	0	0	0	0	0
Parental	C. remanei x C. remanei	PXFNHXCPRNAZKOMWMUGMHHNJR.tif	eepi06524_em464emb5.tif	0.55	0	1	0	0	0	0	0	0	0	0	0	0	0	0	0	0	1	0	0
Parental	C. remanei x C. remanei	QFBYLMCMBJXJYCICWKJWBPCNS.tif	eepi06524_em464emb6.tif	0.59	0	1	0	0	0	0	0	0	0	0	0	0	0	0	0	0	0	0	0
Parental	C. remanei x C. remanei	QMDHLMZFKBQOZYCDMEEPZOPGZ.tif	eepi06524_em464emb14.tif	0.57	0	1	0	0	0	0	0	0	0	0	0	1	0	0	0	0	0	0	0
Parental	C. remanei x C. remanei	REKBTTMDKERWDOYVCBCNPYTWT.tif	eepi06524_em464emb9.tif	0.63	0	1	0	0	0	0	1	1	0	0	0	1	0	0	0	1	0	0	0
Parental	C. remanei x C. remanei	THDFKJISKUVKSKPFHMMKUOAWN.tif	eepi06524_em464emb7.tif	0.61	0	NS	0	NS	NS	0	0	0	0	0	0	0	0	0	0	0	0	0	0
Parental	C. remanei x C. remanei	VPOPBLMGBNQZOSAFMMDMCRLUM.tif	eepi06524_em464emb13.tif	0.64	0	0	0	0	0	0	0	0	0	0	0	0	0	0	0	0	0	0	0
Parental	C. remanei x C. remanei	XPKKJGWESFYXMAYPFZEBNNGGN.tif	eepi06524_em464emb4.tif	0.53	0	NS	0	NS	NS	0	0	0	0	0	0	0	0	0	0	0	0	0	0
Parental	C. remanei x C. remanei	YXTPAZDWKMZVGWFJPMUJKNWQK.tif	eepi06524_em464emb3.tif	0.57	0	0	0	0	0	0	0	0	0	0	0	0	0	0	0	0	0	0	0
Parental	C. remanei x C. remanei	ZTQDQMHCMEJTYJVJYGDJQLGHD.tif	eepi06524_em464emb11.tif	0.59	0	0	0	0	0	0	0	0	0	0	0	0	0	0	0	0	0	0	0
Parental	C. sp. 48 x C. sp. 48	DDGWOFEATIVIFZTRFURVOHYXD.tif	ehep271123_brc20359emb2.tif	0.56	0	0	0	0	0	0	0	0	0	0	0	0	0	NS	NS	NS	NS	NS	NS
Parental	C. sp. 48 x C. sp. 48	LLKVJVYDBVNQYRUBVNDEPQPTA.tif	eepi31124_brc20359emb2.tif	0.62	NS	NS	NS	NS	NS	NS	NS	0	0	0	0	0	0	0	0	0	0	0	0
Parental	C. sp. 48 x C. sp. 48	SWMAMDAFKZBGJLHGVUDSRQKWI.tif	eepi31124_brc20359emb4.tif	0.47	NS	NS	NS	NS	NS	NS	NS	0	0	0	0	0	0	0	0	0	0	0	0
Parental	C. sp. 48 x C. sp. 48	WHRCRZASPDGCGIKAOGUDHYLTI.tif	ehep141123_brc20359emb1.tif	0.64	0	0	0	0	0	0	0	0	0	0	0	0	0	0	0	0	0	0	0
Parental	C. sp. 48 x C. sp. 48	YBMVOOHGWBCNTNAYUGVKZMSUQ.tif	eepi31124_brc20359emb1.tif	0.58	0	0	0	1	0	0	0	0	0	0	0	0	0	0	0	0	0	0	0
Parental	C. sp. 48 x C. sp. 48	DCGFNOQMYRFDADJUPNWSOFWGG.tif	eepi19624_brc20359emb5.tif	0.53	NS	0	0	0	0	0	0	0	1	NS	0	NS	NS	NS	1	NS	NS	NS	NS
Parental	C. sp. 48 x C. sp. 48	GKJVHLHRSCJBQFMYACIKOQPJA.tif	eepi19624_brc20359emb4.tif	0.55	NS	0	0	0	0	0	0	1	0	0	0	0	0	0	0	0	0	0	0
Parental	C. sp. 48 x C. sp. 48	GNBEMEXPURXQPLZTYGNASKXTT.tif	eepi19624_brc20359emb1.tif	0.53	0	0	0	0	1	0	0	0	0	0	0	0	0	0	0	0	0	0	0
Parental	C. sp. 48 x C. sp. 48	KPXXVAVLVBFPYZHGIFWSWKJVB.tif	eepi19624_brc20359emb6.tif	0.49	NS	NS	NS	NS	NS	NS	NS	NS	NS	0	0	0	0	0	0	0	1	0	0
Parental	C. sp. 48 x C. sp. 48	MNKWBWDYNMEUPZIRMATHWGADN.tif	eepi19624_brc20359emb2.tif	0.52	0	0	0	0	0	0	0	0	0	0	0	0	0	0	0	0	0	0	0
Parental	C. sp. 48 x C. sp. 48	MOAIZTUFDBCTESLPMRNFGXSJG.tif	eepi19624_brc20359emb7.tif	0.54	0	0	0	0	0	0	0	0	0	0	0	0	0	0	0	0	0	0	0
Parental	C. sp. 48 x C. sp. 48	PKQUHIPGZDVBCDTSFABGGKPIC.tif	eepi19624_brc20359emb8.tif	0.54	NS	0	0	NS	NS	0	0	0	0	0	0	0	0	0	0	0	0	0	0
Parental	C. sp. 48 x C. sp. 48	WOOJIMBWIMHDCSGHQRPQYYWBL.tif	eepi19624_brc20359emb3.tif	0.58	0	0	0	0	0	0	0	0	0	0	0	0	0	0	0	0	0	0	0
Hybrid	C. brenneri x C. elegans fog-2(q71)	AIHOQWNLXIEXEHCBGOFHDIHZV.tif	LKC28_JK574hybridemb2.tif	0.79	1	1	0	1	0	0	NS	0	1	1	1	0	0	1	0	1	1	1	0
Hybrid	C. brenneri x C. elegans fog-2(q71)	CYNMRXMUBQLXVIMRUJVXXXOHK.tif	LKC28_JK574hybridemb5.tif	0.84	NS	NS	NS	NS	NS	NS	NS	0	1	0	1	1	0	1	0	1	1	0	0
Hybrid	C. brenneri x C. elegans fog-2(q71)	FRTITDJWKMJDHOPCTXIYQLSOK.tif	LKC28_JK574hybridemb4.tif	0.57	0	0	0	0	NS	NS	0	NS	0	0	0	1	0	0	0	0	1	0	0
Hybrid	C. brenneri x C. elegans fog-2(q71)	FTGCNZYYHXHETTQKBEKEAMKSJ.tif	LKC28_JK574hybridemb6.tif	0.62	0	1	0	1	NS	NS	1	0	1	1	1	1	0	1	1	0	1	0	0
Hybrid	C. brenneri x C. elegans fog-2(q71)	GIWGUTXWHSZVQRZYEIHSUFUKY.tif	LKC28_JK574hybridemb14.tif	0.68	NS	NS	NS	NS	NS	NS	NS	NS	NS	0	0	1	0	0	0	0	1	0	0
Hybrid	C. brenneri x C. elegans fog-2(q71)	GKOPSGRFGCNWPSNYXWQUURPHK.tif	LKC28_JK574hybridemb8.tif	0.58	1	NS	NS	NS	NS	NS	NS	1	1	NS	NS	0	0	1	0	1	1	1	0
Hybrid	C. brenneri x C. elegans fog-2(q71)	KRVWMJPVQLQGSBUDPEPZMUIYH.tif	LKC28_JK574hybridemb10.tif	0.54	1	NS	1	1	1	1	NS	1	1	0	1	1	1	1	0	0	1	NS	1
Hybrid	C. brenneri x C. elegans fog-2(q71)	LFTSREUGVRWFPGFTPQBKXTTKF.tif	LKC28_JK574hybridemb3.tif	0.64	NS	NS	NS	NS	NS	0	NS	1	0	NS	0	0	0	0	0	0	1	0	0
Hybrid	C. brenneri x C. elegans fog-2(q71)	MYMDELDFQVIWCTBIMLQDCNEOA.tif	LKC28_JK574hybridemb1.tif	0.71	1	NS	NS	NS	1	NS	NS	1	1	0	1	1	0	1	0	0	1	0	0
Hybrid	C. brenneri x C. elegans fog-2(q71)	NPCAVCFLHVJTTNFNXOKOKONSF.tif	LKC28_JK574hybridemb12.tif	0.67	1	1	0	1	1	1	1	1	1	0	1	1	1	1	0	1	1	1	0
Hybrid	C. brenneri x C. elegans fog-2(q71)	PIYAVWFOGZSHYNKFRICEDCRHY.tif	LKC28_JK574hybridemb11.tif	0.76	1	NS	0	0	1	NS	1	1	0	0	1	1	1	1	0	0	1	1	0
Hybrid	C. brenneri x C. elegans fog-2(q71)	QUBJKLVAGJYBUXNFWKVBQGDHT.tif	LKC28_JK574hybridemb7.tif	0.6	NS	NS	NS	NS	NS	NS	NS	NS	NS	0	0	1	1	1	0	1	1	1	0
Hybrid	C. brenneri x C. elegans fog-2(q71)	RCCGULUWJOLUJOCPEAIRQQWJU.tif	LKC28_JK574hybridemb9.tif	0.68	0	NS	NS	NS	NS	NS	NS	0	1	0	1	1	0	0	0	0	1	0	0
Hybrid	C. brenneri x C. elegans fog-2(q71)	TKJGAHTNYOWQDZXZJEEWMQGAM.tif	LKC28_JK574hybridemb13.tif	0.64	1	NS	NS	NS	NS	NS	NS	1	1	0	1	1	1	1	0	1	1	1	0
Hybrid	C. brenneri x C. elegans fog-2(q71)	GECBYEWUITGZCBJCUKKBDHHNF.tif	eepi05624_hybridemb4.tif	0.76	NS	1	0	1	1	1	1	1	1	0	0	1	1	1	0	0	1	1	0
Hybrid	C. brenneri x C. elegans fog-2(q71)	XWRPWLODPLJFEHOFVXIAHYOFN.tif	eepi05624_hybridemb1.tif	0.58	1	1	0	1	1	0	1	1	0	1	1	1	1	1	0	1	1	0	0
Hybrid	C. brenneri x C. elegans fog-2(q71)	ZARKMETPJWIQEWDDBOWJKGNXT.tif	eepi05624_hybridemb2.tif	0.73	0	1	0	0	1	1	1	1	1	0	1	1	1	1	0	0	1	1	0
Hybrid	C. brenneri x C. remanei	FHNFQSJXCTBIPDGHSPWPRXNMH.tif	eepi06524_hybridemb11.tif	0.63	1	1	0	1	1	0	1	0	1	0	1	1	0	0	0	0	0	0	0
Hybrid	C. brenneri x C. remanei	GNQPFLCYGEESWAWLXBKHOLWRB.tif	eepi06524_hybridemb8.tif	0.68	1	1	0	1	1	1	1	1	1	1	1	1	0	1	0	1	1	0	0
Hybrid	C. brenneri x C. remanei	GOBWFYLPZIFXYCITJKMVCFZIL.tif	eepi06524_hybridemb4.tif	0.68	NS	NS	NS	NS	NS	NS	NS	NS	NS	0	1	0	0	0	0	1	1	0	0
Hybrid	C. brenneri x C. remanei	HXKTDRMJHTKWNPNZALSYKTHCF.tif	eepi06524_hybridemb1.tif	0.55	NS	NS	NS	NS	NS	NS	NS	NS	1	0	1	0	0	0	0	0	0	0	0
Hybrid	C. brenneri x C. remanei	IIVHRSMSWJZZOCTKETRRTQFKM.tif	eepi06524_hybridemb12.tif	0.56	0	0	0	0	0	0	0	0	0	0	0	0	0	0	0	1	0	0	0
Hybrid	C. brenneri x C. remanei	JJPVFHWRVAUYKNKJUGBIUMBVO.tif	eepi06524_hybridemb5.tif	0.46	1	1	0	1	1	1	1	1	1	1	1	NS	NS	1	1	NS	NS	NS	NS
Hybrid	C. brenneri x C. remanei	MXQAUIPEGUUCQYVSIAREBEJCY.tif	eepi06524_hybridemb14.tif	0.59	0	1	0	1	1	1	1	1	1	0	1	1	0	1	1	1	1	0	0
Hybrid	C. brenneri x C. remanei	NMEJBOEKOPMUDMFVOVBDQUWGJ.tif	eepi06524_hybridemb6.tif	0.5	1	1	0	0	0	0	0	0	0	0	0	0	0	0	0	1	0	0	0
Hybrid	C. brenneri x C. remanei	QFRTOANLSANBDIKQJTQVPDPSF.tif	eepi06524_hybridemb2.tif	0.48	1	1	0	0	1	0	1	1	0	0	0	0	0	1	0	0	0	0	0
Hybrid	C. brenneri x C. remanei	TIWCLZNXBTUIOPHUAXCNNSXBL.tif	eepi06524_hybridemb7.tif	0.5	0	1	0	0	0	0	0	0	0	0	0	0	1	0	0	0	0	0	0
Hybrid	C. brenneri x C. remanei	UMOPYORDTUJEHKLWRSEXHBZWP.tif	eepi06524_hybridemb13.tif	0.68	1	1	0	1	NS	0	1	1	0	0	1	1	1	0	0	1	0	0	0
Hybrid	C. brenneri x C. remanei	UNWVMEOPJCOLRNENGHUJJYSAX.tif	eepi06524_hybridemb3.tif	0.61	1	1	0	1	0	0	0	1	0	0	0	1	1	0	0	1	1	0	0
Hybrid	C. brenneri x C. remanei	YHGXANZERCHTWUHNJWDTRZZQX.tif	eepi06524_hybridemb9.tif	0.54	1	1	0	1	1	1	1	0	1	0	1	0	1	0	0	0	1	1	0
Hybrid	C. brenneri x C. remanei	ZYCSINNVBKXMEJZPBLSCGQVTU.tif	eepi06524_hybridemb10.tif	0.52	0	1	0	1	1	1	1	1	1	1	1	1	1	0	1	0	1	0	0
Hybrid	C. brenneri x C. sp 48	CBLLZWIYLERGRPIJZOECEDXAR.tif	eepi24124_hybridemb1.tif	0.54	0	0	0	0	0	0	0	0	0	0	0	0	0	0	0	0	0	0	0
Hybrid	C. brenneri x C. sp 48	DIHOIWJFETTMVRXGNBIBLNKNE.tif	eepi24124_hybridemb7.tif	0.62	0	1	0	0	0	0	0	0	0	0	0	0	0	0	0	1	0	0	0
Hybrid	C. brenneri x C. sp 48	DRJAWHTUQRMPOKRLTWSBXNPBC.tif	eepi31124_brc20359emb3.tif	0.5	0	0	0	0	1	0	0	1	0	0	0	0	0	0	0	0	0	0	0
Hybrid	C. brenneri x C. sp 48	ESQSQYIYYXFKGCYOUQHOUDJUK.tif	eepi24124_hybridemb3.tif	0.58	NS	NS	NS	NS	NS	NS	NS	NS	NS	0	0	NS	1	0	0	1	1	1	0
Hybrid	C. brenneri x C. sp 48	GYVBEBPDAFQLRBGMIVAQIXONY.tif	eepi24124_hybridemb5.tif	0.57	NS	NS	NS	NS	NS	NS	NS	0	0	0	0	0	0	0	0	0	0	0	0
Hybrid	C. brenneri x C. sp 48	IYETTJEJRVANWSNQFYXVBVKPZ.tif	eepi24124_hybridemb6.tif	0.63	0	0	0	0	1	0	0	0	0	0	0	0	0	0	0	1	0	0	0
Hybrid	C. brenneri x C. sp 48	LPYZGIZJOXKRQMPNIQGDGJEON.tif	eepi24124_hybridemb8.tif	0.56	NS	NS	NS	NS	NS	NS	NS	0	0	0	0	0	0	0	0	0	0	0	0
Hybrid	C. brenneri x C. sp 48	OXXSCVEZJMLWFLZICZXIPVZBE.tif	ehep141123_brc20359emb2.tif	0.53	0	0	0	1	0	0	0	0	0	0	0	0	0	0	0	0	0	0	0
Hybrid	C. brenneri x C. sp 48	TJYCZIBCMBHMFYZAKBTFDEHZL.tif	eepi24124_hybridemb2.tif	0.6	0	0	0	0	0	0	0	0	0	0	0	0	0	0	0	1	0	0	0
Hybrid	C. brenneri x C. sp 48	DEPZVCXZSODGZUSCRRRZEOCIL.tif	ehep27524_hybridemb5.tif	0.52	1	1	0	1	0	1	0	1	0	0	0	0	0	0	0	0	1	0	0
Hybrid	C. brenneri x C. sp 48	GTQGVLXGSPFSLESSOZRZSPXCP.tif	eepi19624_hybridemb4.tif	0.5	0	1	0	1	0	1	0	0	0	0	1	0	0	0	0	0	0	0	0
Hybrid	C. brenneri x C. sp 48	IMMZOOGRDBZWSDFPEYVBRPBAE.tif	ehep27524_hybridemb3.tif	0.55	NS	NS	0	NS	NS	NS	0	0	0	0	0	0	0	0	0	1	0	0	0
Hybrid	C. brenneri x C. sp 48	JEMCPYMCACLGVBIQKOMZVXXQO.tif	ehep27524_hybridemb4.tif	0.56	0	0	0	0	1	1	1	1	1	0	1	1	1	1	0	1	1	0	0
Hybrid	C. brenneri x C. sp 48	MDIROCZVBRGESKKCTEHNACIDF.tif	eepi19624_hybridemb1.tif	0.57	1	1	0	0	1	1	1	1	0	0	1	1	0	0	0	1	1	0	0
Hybrid	C. brenneri x C. sp 48	MEKBPRELRFWETHOBCGPPLVJXA.tif	eepi19624_hybridemb3.tif	0.69	1	1	0	1	1	0	1	1	0	NS	1	1	1	0	NS	NS	NS	NS	NS
Hybrid	C. brenneri x C. sp 48	NIMAXMNDNRQIUZLZLUXYVGFLU.tif	ehep27524_hybridemb2.tif	0.61	0	0	0	0	0	0	0	0	0	0	0	0	0	0	0	0	0	0	0
Hybrid	C. brenneri x C. sp 48	SGKVELSDLEKYVEQPTRXVSQEBN.tif	ehep27524_hybridemb1.tif	0.58	0	1	0	0	0	1	1	0	0	0	0	1	1	0	0	1	0	0	0
Hybrid	C. brenneri x C. sp 48	XKSBMHCHNACLAVOHMIPJIEPTV.tif	eepi19624_hybridemb2.tif	0.67	0	1	0	0	1	0	1	1	1	0	0	1	1	0	0	1	0	0	0
NS	Not Scored- Event not in view or occurred prior to when movie initiated

### Sheet: Considered Phenotypes
Defect	Scoring criteria
Polar body	Polar body has irregular size or only one polar body produced
P0 uneven pronuclear size	Pronuclei are different sizes at or before pronuclear meeting
P0 pronuclear shape	Pronuclei shape is not circular, or the edges of the pronuclei are not well defined
Centrosome detachment	Centrosomes detach from male pronucleus before pronuclear meeting
Centrosome positioning	Centrosomes improperly positioned at pronuclear meeting- centrosomes should be positioned above and below the pronuclear interface
Spindle orientation defects	Spindle angle deviates significantly from parallel alignment with the long axis of the embryo
Rounded 2-cell junction	Cells have a short junction between P1 and AB cells, resulting in more rounded appearance
Even-sized P1/AB cells	P1 and AB cells are similar sized
P1/AB split nuclei	Nucleus in P1 or AB cell is split in two smaller nuclei at two cell stage
Four cell cross-eyed	Newly formed nuclei remain close to the cell boundary after cell division, often distorting nuclear shape, or chromatin bridges are pinched between divided cells
Cell polarity defect (4 cell)	General descriptor to capture "par(RNAi)-like" or non-wild-type-like four cell configuration
par-2(RNAi)-like spindle orientation	Spindle forms perpendicular to the horizontal in both P1 and AB cells
Four cell stage cytokinesis failure	A cell that attempts but fails at the four-cell stage division, resulting in multinucleation
P0 Aspect ratio	Ratio of cross-sectional length and width outside of 2 standard deviations of the average embryo aspect ratio across all wild-type embryos
Excess contractility	Cell exhibits significant cortical contraction or multiple points of furrow ingression
Pronuclei fail to meet	P0 pronuclei do not meet during pronuclear migration before the first cell division
P0 pronuclear movement	Pronuclei move irregularly during pronuclear migration, often the paternal pronucleus moves along the cortical surface
par-6(RNAi)-like Spindle-Orientation	Spindle orientation in both AB and P1 cell forms parallel to the long axis of the embryo
Two cell stage cytokinesis failure	A cell that attempts but fails at the two-cell stage division, resulting in multinucleation
Excess cytoplasmic clearings	Clearings in the cytoplasm that are distinct from the pronuclei and spindle poles
highlighted phenotypes denote parameters that were included in the heatmap representation (Figure 4D)
